# Vaccinia virus vaccination is expected to elicit highly cross-reactive immunity to the 2022 monkeypox virus

**DOI:** 10.1101/2022.06.23.497143

**Authors:** Syed Faraz Ahmed, Muhammad Saqib Sohail, Ahmed Abdul Quadeer, Matthew R. McKay

## Abstract

Starting May 2022, a novel cluster of monkeypox virus infections was detected in humans. This has spread rapidly to non-endemic countries and sparked global concern. Vaccinia virus vaccines have demonstrated high efficacy against monkeypox viruses in the past and are considered an important outbreak control measure. Viruses observed in the current outbreak carry distinct genetic variation that have the potential to affect vaccine-induced immune recognition. Here, by investigating genetic variation with respect to orthologous immunogenic vaccinia-virus proteins, we report data that anticipates vaccine-induced immune responses to remain highly cross-reactive against the newly observed monkeypox viruses.
