## Supplementary Table 1 for "Vaccinia virus vaccination is expected to elicit highly cross-reactive immunity to the 2022 monkeypox virus"

EPI_ISL_13052263	EPI_ISL_13052294	EPI_ISL_13100620
EPI_ISL_13052266	EPI_ISL_13052295	EPI_ISL_13100719
EPI_ISL_13052267	EPI_ISL_13056892	EPI_ISL_13106454
EPI_ISL_13052268	EPI_ISL_13056893	EPI_ISL_13117291
EPI_ISL_13052269	EPI_ISL_13056894	EPI_ISL_13117292
EPI_ISL_13052270	EPI_ISL_13056895	EPI_ISL_13117293
EPI_ISL_13052272	EPI_ISL_13056896	EPI_ISL_13117294
EPI_ISL_13052273	EPI_ISL_13056897	EPI_ISL_13117295
EPI_ISL_13052274	EPI_ISL_13056899	EPI_ISL_13117296
EPI_ISL_13052275	EPI_ISL_13056900	EPI_ISL_13117297
EPI_ISL_13052277	EPI_ISL_13056901	EPI_ISL_13117298
EPI_ISL_13052278	EPI_ISL_13056902	EPI_ISL_13148263
EPI_ISL_13052279	EPI_ISL_13056903	EPI_ISL_13148264
EPI_ISL_13052280	EPI_ISL_13056904	EPI_ISL_13148265
EPI_ISL_13052281	EPI_ISL_13056905	EPI_ISL_13148266
EPI_ISL_13052282	EPI_ISL_13056906	EPI_ISL_13148267
EPI_ISL_13052283	EPI_ISL_13056907	EPI_ISL_13148268
EPI_ISL_13052284	EPI_ISL_13056908	EPI_ISL_13148269
EPI_ISL_13052287	EPI_ISL_13056909	EPI_ISL_13148270
EPI_ISL_13052288	EPI_ISL_13056910	EPI_ISL_13148271
EPI_ISL_13052289	EPI_ISL_13089461	EPI_ISL_13148272
EPI_ISL_13052290	EPI_ISL_13094227	EPI_ISL_13148273
EPI_ISL_13052291	EPI_ISL_13096615	EPI_ISL_13148274
EPI_ISL_13052292	EPI_ISL_13100618	EPI_ISL_13148275
EPI_ISL_13052293	EPI_ISL_13100619	EPI_ISL_13148276
