## Supplementary Table 2 for "Vaccinia virus vaccination is expected to elicit highly cross-reactive immunity to the 2022 monkeypox virus"

Epitope	Protein	start	end	length	Conserved in:
AALFMYYAKRMLFTST	L1R	197	212	16	Both MPXV-CB and MPXV-2022
AELTIGVNY	M2L	38	46	9	Both MPXV-CB and MPXV-2022
AFLIVRLNQCMSANEA	A33R	53	68	16	Neither MPXV-CB nor MPXV-2022
AIIIDVPPVVDLC	C2L	77	89	13	Neither MPXV-CB nor MPXV-2022
AINVEKIEL	J6R	593	601	9	Both MPXV-CB and MPXV-2022
AKKPEAKREAIVKAD	A27L	25	39	15	Neither MPXV-CB nor MPXV-2022
ALDEKLFLI	A23R	273	281	9	Both MPXV-CB and MPXV-2022
ALMRRIAVV	D5R	616	624	9	Both MPXV-CB and MPXV-2022
AMLNGLIYV	A55R	391	399	9	Neither MPXV-CB nor MPXV-2022
ANPLSNPFYMDDR	E9L	715	727	13	Neither MPXV-CB nor MPXV-2022
APASSLLPAL	A4L	126	135	10	Neither MPXV-CB nor MPXV-2022
APIKEFKAKIVNG	A10L	185	197	13	Both MPXV-CB and MPXV-2022
APNPNRFVI	F4L	6	14	9	Both MPXV-CB and MPXV-2022
ASTEYTPIGDNKA	L4R	159	171	13	Neither MPXV-CB nor MPXV-2022
ASYISCTANSWNVIP	B5R	166	180	15	Neither MPXV-CB nor MPXV-2022
ATAAVCLLFIQGYSIYENYGN	A28L	12	32	21	Neither MPXV-CB nor MPXV-2022
ATSLDVINY	C9L	193	201	9	Neither MPXV-CB nor MPXV-2022
AVASINNVIYVMG	F3L	357	369	13	Both MPXV-CB and MPXV-2022
AVFDSKLISEKET	A6L	184	196	13	Both MPXV-CB and MPXV-2022
AVFKDSFLRK	B13R	74	83	10	Neither MPXV-CB nor MPXV-2022
AVKDVTITKK	A8R	79	88	10	Both MPXV-CB and MPXV-2022
AVYGNIKHK	I3L	116	124	9	Neither MPXV-CB nor MPXV-2022
AYVSRLLDDLVIV	D13L	286	298	13	Both MPXV-CB and MPXV-2022
CETDKWKYENPCKKMC	B5R	61	76	16	Both MPXV-CB and MPXV-2022
CMLTEFLHY	F11L	259	267	9	Both MPXV-CB and MPXV-2022
CNLTVKNMCSADADAQ	L1R	49	64	16	Neither MPXV-CB nor MPXV-2022
CSLFKNVRLLKCV	D12L	173	185	13	Both MPXV-CB and MPXV-2022
CTVPTMNNAKLTSTET	B5R	21	36	16	Both MPXV-CB and MPXV-2022
CYILHSDYQLFSDAKA	A33R	109	124	16	Neither MPXV-CB nor MPXV-2022
DDNRNIAWDTDKLDD	C10L	258	272	15	Neither MPXV-CB nor MPXV-2022
DDVSREKSM	E3L	86	94	9	Neither MPXV-CB nor MPXV-2022
DELVDPINY	G2R	181	189	9	Both MPXV-CB and MPXV-2022
DEVASTHDW	A3L	90	98	9	Both MPXV-CB and MPXV-2022
DFFKFSFMYIESIKVDRIGDN	A20R	211	231	21	Both MPXV-CB and MPXV-2022
DIDEILEKV	I8R	430	438	9	Both MPXV-CB and MPXV-2022
DIFYFKCDRGSIS	E11L	57	69	13	Both MPXV-CB and MPXV-2022
DILLNNSLGSVTK	A10L	49	61	13	Neither MPXV-CB nor MPXV-2022
DINRNNKFFINFF	A10L	341	353	13	Both MPXV-CB and MPXV-2022
DKLTIEAIENYFL	L4R	85	97	13	Both MPXV-CB and MPXV-2022
DKLTIEAIENYFLD	L4R	85	98	14	Both MPXV-CB and MPXV-2022
DLQRSAMVYSSDD	E3L	49	61	13	Neither MPXV-CB nor MPXV-2022
DMCDIYLLY	B8R	139	147	9	Both MPXV-CB and MPXV-2022
DTRGIFSAY	A10L	636	644	9	Both MPXV-CB and MPXV-2022
DVINAPIKEFKAK	A10L	181	193	13	Both MPXV-CB and MPXV-2022
DWSTRLRNDGNAI	A3L	97	109	13	Both MPXV-CB and MPXV-2022
DWVSSHSKSL	F13L	361	370	10	Both MPXV-CB and MPXV-2022
DYIDAYVSRLL	D13L	282	292	11	Both MPXV-CB and MPXV-2022
DYIDAYVSRLLDD	D13L	282	294	13	Both MPXV-CB and MPXV-2022
DYVVMSAWYKEPN	A56R	41	53	13	Neither MPXV-CB nor MPXV-2022
EATKLCDVL	J2R	62	70	9	Neither MPXV-CB nor MPXV-2022
ECTLFESLRDEEA	D5R	49	61	13	Both MPXV-CB and MPXV-2022
ECYTGFRSLIDDT	A3L	477	489	13	Both MPXV-CB and MPXV-2022
EDSEYLFRIVSTVLPHLCLDY	A10L	14	34	21	Both MPXV-CB and MPXV-2022
EEIPDFAFY	D5R	691	699	9	Both MPXV-CB and MPXV-2022
EEQELLLLY	F14.5L	41	49	9	Only MPXV-2022
EERHIFLDY	D1R	126	134	9	Both MPXV-CB and MPXV-2022
EIYEDVTFQQKVL	A48R	165	177	13	Neither MPXV-CB nor MPXV-2022
ELIIVDNKLLLIG	F3L	441	453	13	Both MPXV-CB and MPXV-2022
ELVLNFKEYTISIIT	B7R	51	65	15	Both MPXV-CB and MPXV-2022
ELVMDKNHAIFTY	H3L	165	177	13	Neither MPXV-CB nor MPXV-2022
ENTNQGNILMDSI	F11L	49	61	13	Both MPXV-CB and MPXV-2022
EQTSVFSATVYGDKIQ	A33R	9	24	16	Both MPXV-CB and MPXV-2022
ETDNAGLKEY	I7L	384	393	10	Both MPXV-CB and MPXV-2022
ETDTYPDKLPFKN	D5R	405	417	13	Both MPXV-CB and MPXV-2022
ETLKQRLTNLEKKIT	A27L	45	59	15	Both MPXV-CB and MPXV-2022
ETSFIFIET	A7L	295	303	9	Both MPXV-CB and MPXV-2022
EVLFRLENHAETLRA	A27L	77	91	15	Both MPXV-CB and MPXV-2022
EVLFRLENHAETLRAA	A27L	77	92	16	Both MPXV-CB and MPXV-2022
EYLFRIVSTVLPH	A10L	17	29	13	Both MPXV-CB and MPXV-2022
FACSGSKKIRSDN	D5R	561	573	13	Both MPXV-CB and MPXV-2022
FEDQLVFNSISARALKAYFTA	I1L	4	24	21	Both MPXV-CB and MPXV-2022
FEHVDLSEEL	G2R	57	66	10	Both MPXV-CB and MPXV-2022
FESLRDEEAYSIV	D5R	53	65	13	Both MPXV-CB and MPXV-2022
FFPPNYKLLKDLF	A7L	593	605	13	Only MPXV-2022
FFTELENKKVEYV	H3L	109	121	13	Neither MPXV-CB nor MPXV-2022
FGDSKEPVPY	B8R	153	162	10	Neither MPXV-CB nor MPXV-2022
FILGIIITV	A14L	51	59	9	Both MPXV-CB and MPXV-2022
FKCDRGSISIVNN	E11L	61	73	13	Both MPXV-CB and MPXV-2022
FKEYTISIITESCDV	B7R	56	70	15	Both MPXV-CB and MPXV-2022
FLIDLAFLI	E1L	213	221	9	Both MPXV-CB and MPXV-2022
FLNISWFYI	E9L	107	115	9	Only MPXV-CB
FLNSLAIHEK	I7L	197	206	10	Both MPXV-CB and MPXV-2022
FLSMLNLTKY	B8R	262	271	10	Neither MPXV-CB nor MPXV-2022
FLTSVINRV	F12L	404	412	9	Both MPXV-CB and MPXV-2022
FLVIAINAM	A7L	342	350	9	Both MPXV-CB and MPXV-2022
FPKNDFVSF	B8R	70	78	9	Both MPXV-CB and MPXV-2022
FPRSMLSIF	L4R	37	45	9	Both MPXV-CB and MPXV-2022
FPSVFINPI	E9L	175	183	9	Both MPXV-CB and MPXV-2022
FPYEGGKVF	E9L	526	534	9	Both MPXV-CB and MPXV-2022
FTDASTVASAQIH	G3L	59	71	13	Neither MPXV-CB nor MPXV-2022
FTDWANKQY	C9L	575	583	9	Both MPXV-CB and MPXV-2022
FTIDFKLKY	D1R	156	164	9	Both MPXV-CB and MPXV-2022
FVMLEMLNY	B15R	130	138	9	Only MPXV-2022
GESKSYCEL	C3L	120	128	9	Only MPXV-CB
GFDSIDIDVINDYKI	B7R	71	85	15	Both MPXV-CB and MPXV-2022
GINYLIDTTSREL	A10L	73	85	13	Both MPXV-CB and MPXV-2022
GKTTQCMNIMESIPANTIKYL	A48R	39	59	21	Neither MPXV-CB nor MPXV-2022
GLFDFVNFV	A46R	142	150	9	Both MPXV-CB and MPXV-2022
GLLLGCFWV	F13L	115	123	9	Both MPXV-CB and MPXV-2022
GLNDYLHSV	O1L	247	255	9	Both MPXV-CB and MPXV-2022
GRVFDKADGKSKRDA	E3L	156	170	15	Neither MPXV-CB nor MPXV-2022
GTHVLLPFY	D12L	11	19	9	Both MPXV-CB and MPXV-2022
GTIAGGVCYY	B6R	154	163	10	Neither MPXV-CB nor MPXV-2022
GVIFLISVIVLVCSCD	B5R	289	304	16	Neither MPXV-CB nor MPXV-2022
GVTSSGAIYK	A31R	85	94	10	Both MPXV-CB and MPXV-2022
HDVYGVSNF	A23R	287	295	9	Both MPXV-CB and MPXV-2022
HENVIKSMRSNFS	D5R	109	121	13	Both MPXV-CB and MPXV-2022
HISALKRRY	A5R	65	73	9	Both MPXV-CB and MPXV-2022
HLYYNSNIGKII	G3L	71	82	12	Both MPXV-CB and MPXV-2022
HPRHYATVM	D1R	686	694	9	Both MPXV-CB and MPXV-2022
IDAYVSRLL	D13L	284	292	9	Both MPXV-CB and MPXV-2022
IDNGSNMLILNPTQSDSGIYI	VACWR-B15R	78	98	21	Both MPXV-CB and MPXV-2022
IEGELESLS	I3L	173	181	9	Both MPXV-CB and MPXV-2022
IFKNNDVRTLLGLILFVLALY	A17L	54	74	21	Both MPXV-CB and MPXV-2022
IFLESGSKEINRN	A48R	149	161	13	Neither MPXV-CB nor MPXV-2022
IGECHMSESYIDR	M2L	53	65	13	Both MPXV-CB and MPXV-2022
IHWQIISSE	A48R	189	197	9	Neither MPXV-CB nor MPXV-2022
IIIPFIAYFV	M1L	426	435	10	Both MPXV-CB and MPXV-2022
IKEVVMAYVGIKL	A10L	493	505	13	Both MPXV-CB and MPXV-2022
IKRGLFFLRLSANLFESQVSS	H4L	458	478	21	Both MPXV-CB and MPXV-2022
ILDDNLYKV	G5R	18	26	9	Both MPXV-CB and MPXV-2022
ILDNAAKYV	H3L	229	237	9	Neither MPXV-CB nor MPXV-2022
ILDNAAKYVEHDP	H3L	229	241	13	Neither MPXV-CB nor MPXV-2022
ILMIFISSFL	A17L	81	90	10	Both MPXV-CB and MPXV-2022
ILNDEQLNL	A7L	224	232	9	Both MPXV-CB and MPXV-2022
ILQITQYLDFLLL	J1R	34	46	13	Both MPXV-CB and MPXV-2022
ILQYDLWNV	I4L	564	572	9	Both MPXV-CB and MPXV-2022
ILSDENYLL	A6L	172	180	9	Both MPXV-CB and MPXV-2022
IMLEGETKL	I3L	76	84	9	Both MPXV-CB and MPXV-2022
INIYKENMESAST	L4R	149	161	13	Neither MPXV-CB nor MPXV-2022
INRQILDNAAKYV	H3L	225	237	13	Neither MPXV-CB nor MPXV-2022
IPKYLEIEI	A20R	162	170	9	Neither MPXV-CB nor MPXV-2022
IPLSEMVVKLTAVCMKCFKEA	J2R	125	145	21	Both MPXV-CB and MPXV-2022
ISIITESCDVGFDSI	B7R	61	75	15	Both MPXV-CB and MPXV-2022
ISVVTLLCVLPAVVY	B5R	4	18	15	Both MPXV-CB and MPXV-2022
ITAEGKCYK	B7R	131	139	9	Both MPXV-CB and MPXV-2022
ITDFNIDTY	A24R	278	286	9	Only MPXV-2022
ITFLRPVLKAMHD	H3L	133	145	13	Neither MPXV-CB nor MPXV-2022
ITSFRRFVNKLKM	F16L	193	205	13	Both MPXV-CB and MPXV-2022
ITTWPKFRVVKPNSFTFSFSS	A24R	174	194	21	Both MPXV-CB and MPXV-2022
IVFNLPVSK	G8R	65	73	9	Both MPXV-CB and MPXV-2022
IVIEAIHTV	A48R	210	218	9	Neither MPXV-CB nor MPXV-2022
IYTYRIIKSSFPVPT	I6L	338	352	15	Both MPXV-CB and MPXV-2022
KADEDDNEETLKQRLT	A27L	37	52	16	Neither MPXV-CB nor MPXV-2022
KALYDLQRSAMVY	E3L	45	57	13	Neither MPXV-CB nor MPXV-2022
KCDIEIGNFYIRQNHG	L1R	33	48	16	Both MPXV-CB and MPXV-2022
KDYIDAYVSRLL	D13L	281	292	12	Both MPXV-CB and MPXV-2022
KENMESASTEYTP	L4R	153	165	13	Neither MPXV-CB nor MPXV-2022
KFTDFQDFKK	J1R	74	83	10	Neither MPXV-CB nor MPXV-2022
KFYFNKRLNQLTR	J6R	335	347	13	Both MPXV-CB and MPXV-2022
KIDYYIPYV	E2L	249	257	9	Both MPXV-CB and MPXV-2022
KIEDLINQL	I1L	155	163	9	Both MPXV-CB and MPXV-2022
KIGDDATLSCNRN	A56R	25	37	13	Neither MPXV-CB nor MPXV-2022
KIPFLLLSGSPITNT	D6R	157	171	15	Both MPXV-CB and MPXV-2022
KIQNVIIDECY	L1R	127	137	11	Both MPXV-CB and MPXV-2022
KISNTTFEV	A44L	306	314	9	Both MPXV-CB and MPXV-2022
KITNVTTKFEQIEKCC	A27L	57	72	16	Neither MPXV-CB nor MPXV-2022
KITSYKFESV	B8R	18	27	10	Both MPXV-CB and MPXV-2022
KLFNIAQRILDTN	D5R	325	337	13	Both MPXV-CB and MPXV-2022
KLFNKVPIV	J1R	83	91	9	Both MPXV-CB and MPXV-2022
KLFSDISAI	E5R	117	125	9	Neither MPXV-CB nor MPXV-2022
KLFTHDIML	D12L	62	70	9	Both MPXV-CB and MPXV-2022
KLKIISNDYK	C7L	31	40	10	Both MPXV-CB and MPXV-2022
KLLLWFNYL	I8R	197	205	9	Both MPXV-CB and MPXV-2022
KLLTDIASV	A50R	129	137	9	Both MPXV-CB and MPXV-2022
KLNGAMVEY	I3L	153	161	9	Both MPXV-CB and MPXV-2022
KLTFLDVEV	A29L	157	165	9	Both MPXV-CB and MPXV-2022
KLVGKTVKV	K3L	57	65	9	Both MPXV-CB and MPXV-2022
KLYAAIFGV	I2L	3	11	9	Both MPXV-CB and MPXV-2022
KLYIALCKV	F12L	480	488	9	Both MPXV-CB and MPXV-2022
KMMVHIYFV	B19R	4	12	9	Neither MPXV-CB nor MPXV-2022
KNTICPPRQDYRYWYFAAEL	M2L	21	40	20	Neither MPXV-CB nor MPXV-2022
KPKPAVRFAI	C1L	102	111	10	Neither MPXV-CB nor MPXV-2022
KRHPNNTIFSVDK	H7R	33	45	13	Only MPXV-CB
KRLPYDMYIIHGKVLDIDEIL	I8R	415	435	21	Both MPXV-CB and MPXV-2022
KTKNFTIDFK	D1R	152	161	10	Both MPXV-CB and MPXV-2022
KVDDTFYYV	C7L	74	82	9	Neither MPXV-CB nor MPXV-2022
KVMFVIRFK	C5L	158	166	9	Both MPXV-CB and MPXV-2022
KYQSPVNIF	A20R	144	152	9	Both MPXV-CB and MPXV-2022
LENGAIRIY	D5R	298	306	9	Both MPXV-CB and MPXV-2022
LFKYDINIYSANL	K1L	213	225	13	Neither MPXV-CB nor MPXV-2022
LILDPKINV	B19R	254	262	9	Both MPXV-CB and MPXV-2022
LIQEIVHEV	A7L	571	579	9	Both MPXV-CB and MPXV-2022
LIVFEGLDKSGKT	A48R	29	41	13	Neither MPXV-CB nor MPXV-2022
LKAMLYIIRRSGC	A10L	821	833	13	Both MPXV-CB and MPXV-2022
LKIIAVFDSKLIS	A6L	180	192	13	Both MPXV-CB and MPXV-2022
LLSHFYPAV	F10L	209	217	9	Both MPXV-CB and MPXV-2022
LLSKNTFYL	G1L	536	544	9	Both MPXV-CB and MPXV-2022
LLSYYVVYV	D1R	832	840	9	Both MPXV-CB and MPXV-2022
LLYAHINAL	A47L	169	177	9	Neither MPXV-CB nor MPXV-2022
LLYFKVFGI	D11L	398	406	9	Both MPXV-CB and MPXV-2022
LMDENTYAM	A42R	74	82	9	Both MPXV-CB and MPXV-2022
LPSNVEIKAI	I6L	282	291	10	Both MPXV-CB and MPXV-2022
LRAAMISLAKKIDVQ	A27L	89	103	15	Both MPXV-CB and MPXV-2022
LSDLKKTIY	A18R	255	263	9	Both MPXV-CB and MPXV-2022
LSMITMSAFLIVRLN	A33R	46	60	15	Only MPXV-2022
LTCLNISSLR	F5L	75	84	10	Both MPXV-CB and MPXV-2022
LTILDDNLYK	G5R	16	25	10	Both MPXV-CB and MPXV-2022
LVHTPSIDK	A40R	37	45	9	Neither MPXV-CB nor MPXV-2022
LVSQALNSVANRS	A10L	741	753	13	Neither MPXV-CB nor MPXV-2022
LYIIRRSGCRIDD	A10L	825	837	13	Both MPXV-CB and MPXV-2022
LYNKPLYEVNSTMTLS	B5R	85	100	16	Neither MPXV-CB nor MPXV-2022
LYNKYSFKLILAEYIRHRNTI	A46R	85	105	21	Neither MPXV-CB nor MPXV-2022
MFMLIFNVK	H3L	300	308	9	Both MPXV-CB and MPXV-2022
MIKPCCERV	A51R	27	35	9	Both MPXV-CB and MPXV-2022
MKTISVVTLLCVLPA	B5R	1	15	15	Both MPXV-CB and MPXV-2022
MKVVIVTSVASLLDASIQFQK	F16L	1	21	21	Both MPXV-CB and MPXV-2022
MLMETMFFI	H6R	121	129	9	Both MPXV-CB and MPXV-2022
MLQALFKYDINIY	K1L	209	221	13	Both MPXV-CB and MPXV-2022
MLRFANPLSNPFY	E9L	711	723	13	Neither MPXV-CB nor MPXV-2022
MMLVPLITV	A36R	1	9	9	Both MPXV-CB and MPXV-2022
MMPIKSIVTLDQL	A10L	1	13	13	Both MPXV-CB and MPXV-2022
MNIRMGIFYCNDDDA	A3L	314	328	15	Both MPXV-CB and MPXV-2022
MNSLSIFFIVVATAAVCLLFI	A28L	1	21	21	Both MPXV-CB and MPXV-2022
MPAYIRNTL	J6R	303	311	9	Neither MPXV-CB nor MPXV-2022
MRIYCSLFKNVRL	D12L	169	181	13	Both MPXV-CB and MPXV-2022
MYKKLITFLFVIGAL	B7R	1	15	15	Neither MPXV-CB nor MPXV-2022
MYTYFSNTIL	E1L	396	405	10	Both MPXV-CB and MPXV-2022
NCAIKALMQLTTKATT	L1R	157	172	16	Both MPXV-CB and MPXV-2022
NEMKINRQILDNA	H3L	221	233	13	Neither MPXV-CB nor MPXV-2022
NEYTPFNKLSVKLYI	B7R	21	35	15	Both MPXV-CB and MPXV-2022
NFFNLLAKEQRSTAIKVT	A10L	351	368	18	Both MPXV-CB and MPXV-2022
NGISYDMKLQAAP	A3L	373	385	13	Both MPXV-CB and MPXV-2022
NGLISGSTFSIGGVI	B5R	193	207	15	Both MPXV-CB and MPXV-2022
NGLYYQGSCYILHSD	A33R	101	115	15	Both MPXV-CB and MPXV-2022
NIVTDLENRLKKN	F11L	33	45	13	Neither MPXV-CB nor MPXV-2022
NKEITEILPDNNPSP	E4L	215	229	15	Both MPXV-CB and MPXV-2022
NKNKIPFLLLSGSPITNTPNT	D6R	154	174	21	Both MPXV-CB and MPXV-2022
NLFDIPLLTV	F12L	286	295	10	Both MPXV-CB and MPXV-2022
NLFTFLHEI	A23R	3	11	9	Both MPXV-CB and MPXV-2022
NMESASTEYTPIG	L4R	155	167	13	Neither MPXV-CB nor MPXV-2022
NNKFFINFFNLLA	A10L	345	357	13	Both MPXV-CB and MPXV-2022
NPGKQVPFMRTDML	F17R	71	84	14	Both MPXV-CB and MPXV-2022
NPSKMVYALL	E5R	131	140	10	Neither MPXV-CB nor MPXV-2022
NPSVLKILL	C19L, B25R	78	86	9	Both MPXV-CB and MPXV-2022
NPVTVINEY	E3L	117	125	9	Neither MPXV-CB nor MPXV-2022
NQVKFYFNK	J6R	332	340	9	Both MPXV-CB and MPXV-2022
NSYIENTNQGNIL	F11L	45	57	13	Both MPXV-CB and MPXV-2022
NTKEGRYLVLKAVKVCDVRTV	F17R	15	35	21	Both MPXV-CB and MPXV-2022
NTSTREYLKLIGITAIMFATY	F1L	198	218	21	Neither MPXV-CB nor MPXV-2022
PEGTYDISAF	B8R	61	70	10	Neither MPXV-CB nor MPXV-2022
PKKMNIVTDLENR	F11L	29	41	13	Neither MPXV-CB nor MPXV-2022
PLAYFFKPR	I7L	114	122	9	Neither MPXV-CB nor MPXV-2022
PNAVCETDKWKYENPC	B5R	57	72	16	Both MPXV-CB and MPXV-2022
PRLVDFFPDIPVN	A10L	301	313	13	Both MPXV-CB and MPXV-2022
PWMYDPLSVFNPG	A3L	541	553	13	Both MPXV-CB and MPXV-2022
QDEKDYIDAYVSR	D13L	278	290	13	Both MPXV-CB and MPXV-2022
QEIESLEATYHIIIV	B5R	269	283	15	Neither MPXV-CB nor MPXV-2022
QGNILMDSIFVST	F11L	53	65	13	Both MPXV-CB and MPXV-2022
QIDVEKKIV	A7L	462	470	9	Both MPXV-CB and MPXV-2022
QKISKYFNSRLFG	D5R	741	753	13	Both MPXV-CB and MPXV-2022
QLMYALEPR	G5R	344	352	9	Both MPXV-CB and MPXV-2022
QLVEFYNEV	D4R	25	33	9	Both MPXV-CB and MPXV-2022
QNVIIDECYGAPGSPT	L1R	129	144	16	Both MPXV-CB and MPXV-2022
QSDTVFDYY	C10L	298	306	9	Only MPXV-CB
QSITRSLIY	C19L, B25R	104	112	9	Both MPXV-CB and MPXV-2022
QTANVVFRYMSSEPIIFGESS	D1R	401	421	21	Both MPXV-CB and MPXV-2022
QTSKKIGDDATLS	A56R	21	33	13	Neither MPXV-CB nor MPXV-2022
QTTPYNFIAK	A40R	122	131	10	Neither MPXV-CB nor MPXV-2022
QYLIKHKSNNVITCG	H2R	149	163	15	Both MPXV-CB and MPXV-2022
RDNPELIIVDNKL	F3L	437	449	13	Both MPXV-CB and MPXV-2022
RIFVRVYNV	H6R	86	94	9	Both MPXV-CB and MPXV-2022
RLKKNSYIENTNQ	F11L	41	53	13	Both MPXV-CB and MPXV-2022
RLRNDGNAIAKYL	A3L	101	113	13	Both MPXV-CB and MPXV-2022
RLYDYFTRV	I1L	211	219	9	Both MPXV-CB and MPXV-2022
RMGIFYCNDDDAV	A3L	317	329	13	Both MPXV-CB and MPXV-2022
RMIAISAKV	N1L	71	79	9	Both MPXV-CB and MPXV-2022
RNNKFFINFFNLLAKEQR	A10L	344	361	18	Both MPXV-CB and MPXV-2022
RPMSLRSTII	O1L	335	344	10	Both MPXV-CB and MPXV-2022
RPNQHHTIDL	N2L	104	113	10	Both MPXV-CB and MPXV-2022
RPRDAIRFL	E2L	216	224	9	Both MPXV-CB and MPXV-2022
RPSTRNFFEL	D1R	808	817	10	Both MPXV-CB and MPXV-2022
RSFTFKEGFK	A15L	32	41	10	Both MPXV-CB and MPXV-2022
RVFDKADGKSKRD	E3L	157	169	13	Neither MPXV-CB nor MPXV-2022
RVIGLCIRISMVISL	A33R	31	45	15	Both MPXV-CB and MPXV-2022
RVYEALYYV	D12L	251	259	9	Both MPXV-CB and MPXV-2022
RYQSLIPRLVDFFPDIPV	A10L	295	312	18	Both MPXV-CB and MPXV-2022
RYRFAFLYLL	D5R	663	672	10	Both MPXV-CB and MPXV-2022
RYYDGNIYEL	C6L	54	63	10	Neither MPXV-CB nor MPXV-2022
SAFLIVRLNQCMSAN	A33R	52	66	15	Only MPXV-2022
SAMVYSSDDIPPR	E3L	53	65	13	Neither MPXV-CB nor MPXV-2022
SAQIHLYYNSNIG	G3L	67	79	13	Both MPXV-CB and MPXV-2022
SDYISELYNKPLYEV	B5R	79	93	15	Neither MPXV-CB nor MPXV-2022
SDYQLFSDAKANCTA	A33R	114	128	15	Neither MPXV-CB nor MPXV-2022
SEVKFKYVL	H1L	48	56	9	Both MPXV-CB and MPXV-2022
SFTFKEGFK	A15L	33	41	9	Both MPXV-CB and MPXV-2022
SFWFLKSGAV	A6L	75	84	10	Both MPXV-CB and MPXV-2022
SGSTFSIGGVIHLSCK	B5R	197	212	16	Both MPXV-CB and MPXV-2022
SIIDLIDEY	K7R	25	33	9	Both MPXV-CB and MPXV-2022
SILARRPTPKKMN	F11L	21	33	13	Both MPXV-CB and MPXV-2022
SIYTIERIFNAKV	A10L	777	789	13	Both MPXV-CB and MPXV-2022
SLFKNVRLL	D12L	174	182	9	Both MPXV-CB and MPXV-2022
SLFMILCTR	I7L	333	341	9	Both MPXV-CB and MPXV-2022
SLKDVLVSV	G5.5R	27	35	9	Both MPXV-CB and MPXV-2022
SLKNTISKDNNML	A10L	729	741	13	Both MPXV-CB and MPXV-2022
SLLFIPDIKL	K1L	191	200	10	Both MPXV-CB and MPXV-2022
SLSAYIIRV	H3L	184	192	9	Both MPXV-CB and MPXV-2022
SLSNLDFRL	F11L	340	348	9	Both MPXV-CB and MPXV-2022
SLYNLVKSSV	A13L	61	70	10	Neither MPXV-CB nor MPXV-2022
SMHFYGWSL	I4L	720	728	9	Both MPXV-CB and MPXV-2022
SNQVKFYFNKRLN	J6R	331	343	13	Both MPXV-CB and MPXV-2022
SPSNHHILL	A3L	192	200	9	Both MPXV-CB and MPXV-2022
SQDLSFIYRK	A3L	216	225	10	Both MPXV-CB and MPXV-2022
SQIIDISLR	A1L	139	147	9	Both MPXV-CB and MPXV-2022
SQSDTVFDY	C10L	297	305	9	Only MPXV-CB
SRGALIVFEGLDK	A48R	25	37	13	Neither MPXV-CB nor MPXV-2022
SSNIMSESY	D6R	420	428	9	Both MPXV-CB and MPXV-2022
SSTTQYDHKESCNGLY	A33R	89	104	16	Both MPXV-CB and MPXV-2022
STNVRSGMK	A19L	3	11	9	Neither MPXV-CB nor MPXV-2022
STVASAQIHLYYN	G3L	63	75	13	Neither MPXV-CB nor MPXV-2022
SVVTLLCVLPAVVYS	B5R	5	19	15	Both MPXV-CB and MPXV-2022
SYDMFNLLLMKPLGIEQGSRI	A44L	255	275	21	Both MPXV-CB and MPXV-2022
SYSLIRPKILSMINYYNE	A10L	848	865	18	Both MPXV-CB and MPXV-2022
TDDNNELVLNFKEYT	B7R	46	60	15	Both MPXV-CB and MPXV-2022
TEYDDHINL	B8R	110	118	9	Both MPXV-CB and MPXV-2022
TEYDDHINLY	B8R	110	119	10	Neither MPXV-CB nor MPXV-2022
TFFKFLADK	I7L	355	363	9	Both MPXV-CB and MPXV-2022
TIGVLSTPDGLDI	C13L	69	81	13	Neither MPXV-CB nor MPXV-2022
TIMDTDQRFVAAAEGVGKDN	M2L	81	100	20	Both MPXV-CB and MPXV-2022
TISKDNNMLVSQA	A10L	733	745	13	Both MPXV-CB and MPXV-2022
TKTTSDYQDSDVSQ	A33R	160	173	14	Both MPXV-CB and MPXV-2022
TKYFRCEEKNGNTSW	B5R	105	119	15	Both MPXV-CB and MPXV-2022
TLDQLEDSEYLFR	A10L	9	21	13	Both MPXV-CB and MPXV-2022
TLFPGDDDL	A27L	4	12	9	Both MPXV-CB and MPXV-2022
TLIGNFAAHL	G4L	57	66	10	Both MPXV-CB and MPXV-2022
TLLRKHTLK	B7R	152	160	9	Both MPXV-CB and MPXV-2022
TNEFISFLLLTSIPIYNILFW	E8R	122	142	21	Both MPXV-CB and MPXV-2022
TSIPLAYFFK	I7L	111	120	10	Both MPXV-CB and MPXV-2022
TSRELKLFNVTLN	A10L	81	93	13	Both MPXV-CB and MPXV-2022
TTDDLVKSYSLIRPKILS	A10L	841	858	18	Both MPXV-CB and MPXV-2022
TTFQQKISKYFNS	D5R	737	749	13	Both MPXV-CB and MPXV-2022
TVYGDKIQGKNKRKRV	A33R	17	32	16	Both MPXV-CB and MPXV-2022
TWNEASLRQIVGRAIRLNSHV	D11L	464	484	21	Both MPXV-CB and MPXV-2022
TYNDHIVNL	A48R	81	89	9	Neither MPXV-CB nor MPXV-2022
VEIFGITALIILS	A56R	277	289	13	Neither MPXV-CB nor MPXV-2022
VELGSGNSF	A20R	96	104	9	Both MPXV-CB and MPXV-2022
VETSISDYY	A20R	53	61	9	Both MPXV-CB and MPXV-2022
VFCSELPDFACSG	D5R	553	565	13	Both MPXV-CB and MPXV-2022
VFRYMSSEPII	D1R	406	416	11	Both MPXV-CB and MPXV-2022
VFTEIDSQDVDKS	E9L	755	767	13	Both MPXV-CB and MPXV-2022
VIEDITFLRPVLK	H3L	129	141	13	Both MPXV-CB and MPXV-2022
VIGALASYSNNEYTP	B7R	11	25	15	Neither MPXV-CB nor MPXV-2022
VLEDVQAAGI	H5R	159	168	10	Neither MPXV-CB nor MPXV-2022
VLISPVSIL	C12L	16	24	9	Neither MPXV-CB nor MPXV-2022
VLLTNILSV	A37R	45	53	9	Both MPXV-CB and MPXV-2022
VLPFDIKKL	D6R	498	506	9	Both MPXV-CB and MPXV-2022
VLYNGVNYL	D1R	445	453	9	Both MPXV-CB and MPXV-2022
VMAYVGIKLGDKG	A10L	497	509	13	Both MPXV-CB and MPXV-2022
VSEHFSLLF	A38L	257	265	9	Neither MPXV-CB nor MPXV-2022
VSEKYTDMY	A24R	842	850	9	Both MPXV-CB and MPXV-2022
VSVNNVCHMY	C19L, B25R	29	38	10	Neither MPXV-CB nor MPXV-2022
VTSSGAIYK	A31R	86	94	9	Both MPXV-CB and MPXV-2022
VVIAAISMYK	F5L	304	313	10	Neither MPXV-CB nor MPXV-2022
VWINNSWKF	D5R	349	357	9	Both MPXV-CB and MPXV-2022
VYINHPFMY	C12L	326	334	9	Neither MPXV-CB nor MPXV-2022
VYNGDNRSAESKAKDLFIND	D13L	406	425	20	Both MPXV-CB and MPXV-2022
VYSTCTVPTMNNAKLT	B5R	17	32	16	Both MPXV-CB and MPXV-2022
WDSNFFTELENKK	H3L	105	117	13	Neither MPXV-CB nor MPXV-2022
WKGIYTYRIIKSSFPVPTIKS	I6L	335	355	21	Both MPXV-CB and MPXV-2022
WLIGFDFDV	B19R	294	302	9	Neither MPXV-CB nor MPXV-2022
WLKIKRDYL	A50R	395	403	9	Both MPXV-CB and MPXV-2022
WPKFRVVKPNSFTF	A24R	177	190	14	Both MPXV-CB and MPXV-2022
YEFRKVKSY	A3L	264	272	9	Neither MPXV-CB nor MPXV-2022
YIDAYVSRL	D13L	283	291	9	Both MPXV-CB and MPXV-2022
YIDAYVSRLL	D13L	283	292	10	Both MPXV-CB and MPXV-2022
YIDAYVSRLLD	D13L	283	293	11	Both MPXV-CB and MPXV-2022
YIDAYVSRLLDD	D13L	283	294	12	Both MPXV-CB and MPXV-2022
YIDISDVKV	I1L	122	130	9	Both MPXV-CB and MPXV-2022
YIGQFDMRFLNSLAIHEKFDA	I7L	189	209	21	Both MPXV-CB and MPXV-2022
YIYGIPLSL	A55R	78	86	9	Only MPXV-2022
YLDGQLARL	E6R	462	470	9	Both MPXV-CB and MPXV-2022
YLFDFVISL	J1R	102	110	9	Both MPXV-CB and MPXV-2022
YLFGGFSTL	I8R	204	212	9	Only MPXV-CB
YLFRCVDAV	A8R	72	80	9	Both MPXV-CB and MPXV-2022
YLGPRVCWL	A16L	259	267	9	Both MPXV-CB and MPXV-2022
YLIKLIEPV	D1R	313	321	9	Both MPXV-CB and MPXV-2022
YLLGDSDSV	A16L	135	143	9	Both MPXV-CB and MPXV-2022
YLLSLFSTL	A32L	34	42	9	Both MPXV-CB and MPXV-2022
YLLVKWYRK	D5R	670	678	9	Neither MPXV-CB nor MPXV-2022
YLPEVISTI	G7L	250	258	9	Both MPXV-CB and MPXV-2022
YPSNKNYEI	A11R	22	30	9	Both MPXV-CB and MPXV-2022
YQDFIYLLFASMGFKVTT	A10L	519	536	18	Both MPXV-CB and MPXV-2022
YTPIGDNKALISK	L4R	163	175	13	Both MPXV-CB and MPXV-2022
YVLSSLHIYWGKE	D8L	61	73	13	Neither MPXV-CB nor MPXV-2022
YVNAILYQI	N2L	93	101	9	Both MPXV-CB and MPXV-2022
IDNESGWKTLVSRAIDLSSKK	D11L	549	569	21	Both MPXV-CB and MPXV-2022
NSWNVIPSCQQKCDI	B5R	174	188	15	Both MPXV-CB and MPXV-2022
CIDGKWNPILPTCVR	B5R	225	239	15	Both MPXV-CB and MPXV-2022
